# Distinct Contribution of DNA Methylation and Histone Acetylation to the Genomic Occupancy of Transcription Factors

**DOI:** 10.1101/670307

**Authors:** Martin Cusack, Hamish W. King, Paolo Spingardi, Benedikt M. Kessler, Robert J. Klose, Skirmantas Kriaucionis

## Abstract

Epigenetic modifications on chromatin play important roles in regulating gene expression. While chromatin states are often governed by multi-layered structure, how individual pathways contribute to gene expression remains poorly understood. For example, DNA methylation is known to regulate transcription factor binding but also to recruit methyl-CpG binding proteins that affect chromatin structure through the activity of histone deacetylase complexes (HDACs). Both of these mechanisms can potentially affect gene expression, but the importance of each, and whether these activities are integrated to achieve appropriate gene regulation, remains largely unknown. To address this important question, we measured gene expression, chromatin accessibility, and transcription factor occupancy in wild-type or DNA methylation-deficient mouse embryonic stem cells following HDAC inhibition. Interestingly, we observe widespread increases in chromatin accessibility at repeat elements when HDACs are inhibited, and this is magnified when cells also lack DNA methylation. A subset of these elements have elevated binding of the YY1 and GABPA transcription factors and increased expression. The pronounced additive effect of HDAC inhibition in DNA methylation deficient cells demonstrate that DNA methylation and histone deacetylation act largely independently to suppress transcription factor binding and gene expression.
