## Supplementary material for "Distinct Contribution of DNA Methylation and Histone Acetylation to the Genomic Occupancy of Transcription Factors": Table S1

### Sheet: Cal H3ac ChIP-seq
Sample	Total Sequenced Fragment Count	Total alignment rate	Number of reads aligning to mm10	Number of reads aligning to galGal4	Ratio of galGal4 reads to mm10 reads	Factor to normalise to minimum input galGal4/mm10 ratio	Number of reads aligning to galGal4 after downsampling (input adjustment)	Ratio of galGal4 reads to mm10 reads after downsampling	Factor to downsample mm10 reads based on input-normalised gal4 read count
J1.DMSO_H3ac_REP1	44044587	0.9481	67270526	3375531	0.0501785	0.880829	2973838	0.0442071	0.174127
J1.TSA_H3ac_REP1	48568812	0.9507	77009096	846951	0.0109981	1	846951	0.0109981	0.6114
TKO.DMSO_H3ac_REP1	41784839	0.9527	63051980	3514149	0.0557342	0.902405	3172401	0.0503141	0.163228
TKO.TSA_H3ac_REP1	38683109	0.9549	61773782	586373	0.00949226	0.882748	517826	0.00838262	1
J1.DMSO_Nat.ChIP.Input_REP1	43447413	0.956	62300900	2152686	0.034553	0.880829	1896428	0.0304398	0.273053
J1.TSA_Nat.ChIP.Input_REP1	42468072	0.9541	61573557	1874011	0.0304353	1	1874011	0.0304353	0.27632
TKO.DMSO_Nat.ChIP.Input_REP1	39423719	0.9509	56354973	1900678	0.0337269	0.902405	1715569	0.0304422	0.301839
TKO.TSA_Nat.ChIP.Input_REP1	47340659	0.9502	66970404	2309001	0.0344779	0.882748	2038560	0.0304397	0.254016
J1.DMSO_H3ac_REP2	44837586	0.9569	67563485	3826776	0.0566397	1	3826776	0.0566397	0.103732
J1.TSA_H3ac_REP2	38280334	0.945	60709915	627616	0.0103379	0.982938	617157	0.0101657	0.643206
TKO.DMSO_H3ac_REP2	41003758	0.9548	61737747	4177216	0.0676606	0.938565	3919965	0.0634938	0.101266
TKO.TSA_H3ac_REP2	38057918	0.9596	61666541	491099	0.00796378	0.808517	396959	0.00643719	1
J1.DMSO_Nat.ChIP.Input_REP2	41775357	0.9566	60361695	1804565	0.0298959	1	1804565	0.0298959	0.219975
J1.TSA_Nat.ChIP.Input_REP2	43129608	0.9499	61555568	1872201	0.0304148	0.982938	1840740	0.0299037	0.215652
TKO.DMSO_Nat.ChIP.Input_REP2	38550388	0.9488	54606462	1739366	0.0318528	0.938565	1632684	0.0298991	0.243133
TKO.TSA_Nat.ChIP.Input_REP2	43513376	0.9518	61341340	2268169	0.0369762	0.808517	1834467	0.0299059	0.216389

### Sheet: Cal ATAC-seq
Sample	Total Sequenced Fragment Count	total alignment rate (%)	% uniquely aligned PE fragments	% multiply aligned PE fragments	Total aligned reads including reads with > 1 possible alignment	Number of reads aligning uniquely to mm10	Number of reads aligning uniquely to galGal4	Ratio of galGal4 reads to mm10 reads	Factor to normalise to minimum input galGal4/mm10 ratio	Number of reads aligning to galGal4 after downsampling (input adjustment)	Ratio of galGal4 to mm10 reads after downsampling	Factor to downsample alignments based on total number of mm10 reads with >= 1 alignment	Number of reads aligning to mm10 after Downsampling based total reads with >=1 alignment
J1.DMSO_ATAC_REP1	50646796	94.48	0.760536	0.184266	84706462	67383803	2366619	0.0351215	1	2366619	0.0351215	0.958989	6.46203e+07
J1.TSA_ATAC_REP1	61560388	92.13	0.728486	0.192834	100031752	78781750	2623971	0.0333068	0.812502	2132779	0.027072	0.812068	6.39761e+07
TKO.DMSO_ATAC_REP1	52072873	93.26	0.76133	0.17126	86570790	69835340	2618450	0.0374946	0.890466	2332046	0.0333935	0.938337	6.55291e+07
TKO.TSA_ATAC_REP1	50240708	94.27	0.758453	0.184241	84728334	67757714	1522207	0.0224654	0.707792	1077650	0.0159045	0.958741	6.49621e+07
J1.DMSO_ATAC_REP2	51344629	93.82	0.767651	0.170572	84640030	69425256	1484877	0.0213881	0.916131	1360569	0.0195976	0.959742	6.66303e+07
J1.TSA_ATAC_REP2	50599833	94.08	0.751794	0.188987	84787850	68186994	1283692	0.0188261	0.899117	1154607	0.016933	0.958068	6.53278e+07
TKO.DMSO_ATAC_REP2	51080360	93.07	0.763569	0.167169	83656648	69731738	751803	0.0107814	0.760943	572560	0.0082109	0.971023	6.77112e+07
TKO.TSA_ATAC_REP2	50850900	92.81	0.733778	0.194318	83200862	66766582	889631	0.0133245	1	889631	0.0133245	0.976343	6.51871e+07
J1.DMSO_ATAC_REP3	52255688	94.69	0.7712	0.175716	86824880	70595067	1351708	0.0191473	0.936066	1265527	0.0179266	0.935591	6.60481e+07
J1.TSA_ATAC_REP3	51036887	92.94	0.735088	0.194269	83042664	66756702	1178632	0.0176556	1	1178632	0.0176556	0.978203	6.53016e+07
TKO.DMSO_ATAC_REP3	50388032	94.43	0.771617	0.172692	84491614	69667115	744140	0.0106814	0.889746	662304	0.00950669	0.961428	6.69799e+07
TKO.TSA_ATAC_REP3	49827268	93.79	0.742912	0.195016	82913452	65210184	1852816	0.028413	0.756806	1402634	0.0215094	0.979727	6.38882e+07
J1.DMSO_ATAC_REP4	50880017	93.97	0.778072	0.161665	83735294	70135867	505706	0.00721038	1	505706	0.00721038	0.970111	6.80396e+07
J1.TSA_ATAC_REP4	50647231	93.95	0.749048	0.19046	81232568	65559768	894995	0.0136516	0.699039	626217	0.00955185	1	65559768
TKO.DMSO_ATAC_REP4	51131168	93.19	0.749498	0.182399	83362634	67582680	1056748	0.0156364	0.703512	743936	0.0110078	0.974448	6.58558e+07
TKO.TSA_ATAC_REP4	52246272	92.7	0.722799	0.204241	83604382	66139442	902763	0.0136494	0.534808	482957	0.0073021	0.971631	6.42631e+07
J1.DMSO_ATAC.Input_REP1	13060335	96.15	0.741655	0.21984	21988422	17383009	499264	0.0287214	1	499264	0.0287214
J1.TSA_ATAC.Input_REP1	12604842	96.13	0.716473	0.244804	21230274	16242704	574168	0.0353493	0.812502	466567	0.0287247
TKO.DMSO_ATAC.Input_REP1	12559507	95.82	0.706993	0.251167	21323236	16233294	523594	0.0322543	0.890466	466194	0.0287184
TKO.TSA_ATAC.Input_REP1	12815835	95.83	0.717933	0.240335	21873766	16601002	673649	0.0405788	0.707792	476905	0.0287275
J1.DMSO_ATAC.Input_REP2	12449439	96	0.715269	0.244685	21192718	16356779	409212	0.0250179	0.916131	375110	0.022933
J1.TSA_ATAC.Input_REP2	13593622	95.59	0.697041	0.258889	23232266	17508285	446309	0.0254913	0.899117	401288	0.0229199
TKO.DMSO_ATAC.Input_REP2	13683590	95.66	0.698779	0.257807	23245036	17387677	523718	0.0301201	0.760943	398710	0.0229306
TKO.TSA_ATAC.Input_REP2	13007630	95.53	0.684081	0.271186	22290220	16602910	380533	0.0229197	1	380533	0.0229197
J1.DMSO_ATAC.Input_REP3	11373531	96.05	0.714623	0.245843	19260744	14885901	366856	0.0246445	0.936066	343527	0.0230773
J1.TSA_ATAC.Input_REP3	12809558	96.14	0.712147	0.249222	21267106	16475650	380075	0.0230689	1	380075	0.0230689
TKO.DMSO_ATAC.Input_REP3	12812390	95.52	0.69684	0.258351	21706018	16416277	425633	0.0259275	0.889746	378688	0.0230678
TKO.TSA_ATAC.Input_REP3	13975953	95.8	0.700745	0.257263	23492960	17781959	542028	0.0304819	0.756806	410476	0.0230838
J1.DMSO_ATAC.Input_REP4	12932277	95.61	0.709325	0.246788	21907114	16839555	289636	0.0171997	1	289636	0.0171997
J1.TSA_ATAC.Input_REP4	12626174	96.26	0.714628	0.247971	21156020	16418691	403979	0.0246048	0.699039	282374	0.0171983
TKO.DMSO_ATAC.Input_REP4	13696592	96.24	0.702286	0.260146	22695446	17477544	427298	0.0244484	0.703512	300683	0.017204
TKO.TSA_ATAC.Input_REP4	12911730	96.14	0.71612	0.245288	21683124	16650467	535489	0.0321606	0.534808	286298	0.0171946
J1.DMSO_ATAC.Input_MERGED	49815582		0.720498	0.23898	84348998	65465244						0.963053	6.30465e+07
J1.TSA_ATAC.Input_MERGED	51634196		0.709838	0.25038	86885666	66645330						0.934936	6.23091e+07
TKO.DMSO_ATAC.Input_MERGED	52752079		0.701176	0.256966	88969736	67514792						0.913036	6.16434e+07
TKO.TSA_ATAC.Input_MERGED	52711148		0.70459	0.253639	89340070	67636338						0.909251	6.14984e+07

### Sheet: TF ChIP-seq
Sample	Total Fragments Count	Overall alignment rate (%)	Uniquely mapped reads (no "XS:" tag)	Downsampling factor uniqReads
J1.Unt_GABPA_REP1	46216554	95.07	67281355	0.653009
J1.Unt_GABPA_REP2	53022130	95.74	77083680	0.569969
J1.Unt_GABPA_REP3	58944212	94.96	81098711	0.541751
J1.TSA_GABPA_REP1	37355546	91.58	50639895	0.867603
J1.TSA_GABPA_REP2	31550896	93.42	43935330	1
J1.TSA_GABPA_REP3	39648398	95.42	57379428	0.765698
TKO.Unt_GABPA_REP1	41882116	94.29	59423663	0.739357
TKO.Unt_GABPA_REP2	64863967	95.54	90850806	0.483599
TKO.Unt_GABPA_REP3	58705368	95.2	78373321	0.56059
TKO.TSA_GABPA_REP1	38243267	93.51	52549436	0.836076
TKO.TSA_GABPA_REP2	39765710	91.28	52747269	0.83294
TKO.TSA_GABPA_REP3	40432503	95.37	55641002	0.789621
J1.Unt_DSG_ChIP.Input	54810829	88.07	64584996	0.715401
TKO.Unt_DSG_ChIP.Input	59261696	80.64	59904519	0.771297
J1.Unt_ChIP.Input	57048153	94.61	77229183	0.568895
J1.TSA_ChIP.Input	46648584	94.11	62593403	0.753912
TKO.Unt_ChIP.Input	49262687	94.78	65256593	0.700295
TKO.TSA_ChIP.Input	46668144	93.86	59654892	0.774524
J1.Unt_MAX_REP1	60528828	95.38	81095211	0.581908
J1.Unt_MAX_REP2	58198902	95.82	80868359	0.58354
J1.Unt_MAX_REP3	58366972	95.43	80281548	0.587806
J1.TSA_MAX_REP1	41393984	94.11	57530952	0.820253
J1.TSA_MAX_REP2	37896985	92.61	52599897	0.897149
J1.TSA_MAX_REP3	37537572	93.59	49589056	0.95162
TKO.Unt_MAX_REP1	67340276	94.98	89532571	0.52707
TKO.Unt_MAX_REP2	59817535	95.25	80790871	0.5841
TKO.Unt_MAX_REP3	56149755	93.19	75124002	0.628161
TKO.TSA_MAX_REP1	34485609	91.89	47189940	1
TKO.TSA_MAX_REP2	43198372	91.48	58339039	0.808891
TKO.TSA_MAX_REP3	44271436	93.68	60855674	0.77544
J1.Unt_NRF1_REP1	55862657	95.67	76559433	0.586015
J1.Unt_NRF1_REP2	55275800	93.49	71314333	0.629116
J1.Unt_NRF1_REP3	49858499	94.36	68667190	0.653369
J1.TSA_NRF1_REP1	32307707	93.57	44864990	1
J1.TSA_NRF1_REP2	39518211	85.92	49431882	0.907612
J1.TSA_NRF1_REP3	39943577	94.91	55908388	0.802473
TKO.Unt_NRF1_REP1	47983956	91.68	62679414	0.715785
TKO.Unt_NRF1_REP2	52325079	93.43	67842887	0.661307
TKO.Unt_NRF1_REP3	56917110	93.71	76824505	0.583993
TKO.TSA_NRF1_REP1	45322322	92.42	61934077	0.724399
TKO.TSA_NRF1_REP2	42699263	92.51	58120038	0.771937
TKO.TSA_NRF1_REP3	38789245	94.6	53834669	0.833385
J1.Unt_SP1_REP1	47468483	95.54	67032450	0.681743
J1.Unt_SP1_REP2	50796943	94.69	70703866	0.646342
J1.Unt_SP1_REP3	55657945	93.59	74403042	0.614207
J1.TSA_SP1_REP1	42412820	92.95	57605143	0.793312
J1.TSA_SP1_REP2	38666654	96.28	56635398	0.806896
J1.TSA_SP1_REP3	38403342	85.53	45698878	1
TKO.Unt_SP1_REP1	48450135	95.55	67275937	0.679275
TKO.Unt_SP1_REP2	61680630	94.31	85572174	0.534039
TKO.Unt_SP1_REP3	65487094	93.98	84546527	0.540518
TKO.TSA_SP1_REP1	41214637	92.87	55538571	0.822831
TKO.TSA_SP1_REP2	46019470	95.99	63371358	0.721128
TKO.TSA_SP1_REP3	45359495	91.49	58710009	0.778383
J1.Unt_YY1_REP1	48838028	95.41	68160344	0.677875
J1.Unt_YY1_REP2	51330547	90.62	70816059	0.652453
J1.Unt_YY1_REP3	48465141	92.85	67789989	0.681578
J1.TSA_YY1_REP1	39085979	92.9	48992042	0.943095
J1.TSA_YY1_REP2	40217410	89.25	47206354	0.97877
J1.TSA_YY1_REP3	40779862	91.97	51555866	0.896196
TKO.Unt_YY1_REP1	46967645	95.37	64816051	0.712851
TKO.Unt_YY1_REP2	50504537	93.17	68168927	0.677789
TKO.Unt_YY1_REP3	52117603	92.86	70257138	0.657644
TKO.TSA_YY1_REP1	41173013	91.49	50736219	0.910674
TKO.TSA_YY1_REP2	36793748	89.09	46204162	1
TKO.TSA_YY1_REP3	42516010	90.72	52890347	0.873584

### Sheet: RNA-seq
Sample	Total mate pair count	Overall alignment rate (%)	Total aligned pairs	Pairs with multiple aligment (%)	Uniqely mapping reads that map to an exon (%)	Number reads with > 20 alignments
J1.DMSO_RNA_REP1	43231428	85.4	33730128	20.3	64.6934	606280
J1.DMSO_RNA_REP2	46480210	85.8	35768352	19.1	62.3821	661705
J1.TSA_RNA_REP1	47214255	86	37177439	18.6	60.8058	821327
J1.TSA_RNA_REP2	47055901	86.6	36591351	18.5	62.3189	1.03961e+06
TKO.DMSO_RNA_REP1	51882739	86	40730663	20.1	61.9339	823459
TKO.DMSO_RNA_REP2	45921222	84.2	34660303	19.7	59.2646	661130
TKO.TSA_RNA_REP1	45494078	88.7	36918590	21.5	60.8126	1.84737e+06
TKO.TSA_RNA_REP2	43231428	84.2	38288866	21.6	60.1345	2117320
