## Supplementary material for "Distinct Contribution of DNA Methylation and Histone Acetylation to the Genomic Occupancy of Transcription Factors": Table S6

### Sheet: ChIP-seq antibodies
Antibody	Source	Lot number	Agarose beads used to capture immune complexes	Species and isotype	DSG double crosslinking step?
Anti-GABPA	Santa Cruz, sc-22810	#D0715	Protein A	Rabbit polyclonal IgG	No
Anti-MAX	Santa Cruz, sc-197	#B2414	Protein A	Rabbit polyclonal IgG	No
Anti-NRF1	Abcam, ab55744	#GR280462-1	Protein G	Mouse monoclonal IgG1	No
Anti-SP1	Santa Cruz, sc-17824	#G0114	Protein A	Mouse monoclonal IgG2a	No
Anti-YY1	Santa Cruz, sc-1703	#F0415	Protein A	Rabbit polyclonal IgG	Yes
Mouse G3A1 IgG1 isotype control	Cell Signalling Technologies, #5415	#9	Protein G	Mouse monoclonal IgG1	No
Normal Rabbit IgG	Cell Signalling Technologies, #2729	#7	Protein A	Rabbit polyclonal IgG	No
Anti-H3ac	Millipore, 06-599	#2768436	Protein A	Rabbit polyclonal IgG	NA

### Sheet: MS Retention times
Compound	Adduct	Precursor Ion (m/z)	MS1 Resolution	Product Ion (m/z)	MS2 Resolution	Retention Time (min)	Dwell Time (ms)	CE (V)	CA (V)	Polarity
dC	dC-H+	228	Unit	112	Unit	3.5	500	10	4	Positive
	dC-Na+	250	Unit	134	Unit	3.5	500	10	4	Positive
5hmdC	hmdC-H+	258	Unit	142	Unit	4.1	500	12	4	Positive
	hmdC-Na+	280	Unit	164	Unit	4.1	500	12	4	Positive
5mdC	mdC-H+	242	Unit	126	Unit	8.7	500	10	4	Positive
	mdC-Na+	264	Unit	148	Unit	8.7	500	10	4	Positive
dG	dG-H+	268	Unit	152	Unit	9.4	500	10	4	Positive
	dG-Na+	290	Unit	174	Unit	9.4	500	10	4	Positive
T	dT-H+	243	Unit	127	Unit	10.9	500	10	4	Positive
	dT-Na+	265	Unit	149	Unit	10.9	500	10	4	Positive
dA	dA-H+	252	Unit	136	Unit	13.4	500	10	4	Positive
	dA-Na+	274	Unit	158	Unit	13.4	500	10	4	Positive
